# Integrating long-read RNA sequencing improves locus-specific quantification of transposable element expression

**DOI:** 10.1101/2023.03.21.533716

**Authors:** Sojung Lee, Jayne A. Barbour, Yee Man Tam, Haocheng Yang, Yuanhua Huang, Jason W. H. Wong

## Abstract

Transposable elements (TEs) can influence human diseases by disrupting genome integrity, yet their quantification has been challenging due to the repetitive nature of these sequences across the genome. We developed LocusMasterTE, a method that integrates long-read with short-read RNA-seq to increase the accuracy of TE expression quantification. By incorporating fractional transcript per million (TPM) values from long-read sequencing data into an expectation-maximization (EM) algorithm, LocusMasterTE reassigns multi-mapped reads, enhancing accuracy in short-read-based TE quantification. Validated with simulated and human datasets, LocusMasterTE holds promise for revealing new insights into TE functions through precise quantification.
