## Supplemental Tables for "Integrating long-read RNA sequencing improves locus-specific quantification of transposable element expression"

### Sheet: Supplementary Table 1
# 57 DNA/RNA Sensing Genes
ADAR
AIM2
CASP1
CCL4
CCL4L2
CCL5
CHUK
CXCL10
DDX58
EIF2AK2
IFIH1
IFNA1
IFNA10
IFNA13
IFNA14
IFNA16
IFNA17
IFNA2
IFNA21
IFNA4
IFNA5
IFNA6
IFNA7
IFNA8
IFNB1
IKBKB
IKBKE
IKBKG
IL18
IL1B
IL33
IL6
IRF3
IRF7
MAVS
NFKB1
NFKBIA
NFKBIB
POLR1C
POLR1D
POLR3A
POLR3B
POLR3C
POLR3D
POLR3F
POLR3G
POLR3GL
POLR3H
POLR3K
PYCARD
RELA
RIPK1
RIPK3
STING1
TBK1
TREX1
ZBP1
